# Differential effects of ischemia and inflammation on plasma-derived extracellular vesicle characteristics and function

**DOI:** 10.1101/2025.05.13.653696

**Authors:** Yvonne Couch

**Author notes:** Correspondence addressed to: **Associate Professor Yvonne Couch**, Oxford BHF Centre of Research Excellence Transitional Research Fellow, Nuffield Department of Clinical Neurosciences, University of Oxford, Dorothy Crowfoot-Hodgkin Building, Sherrington Road, Oxford, OX1 3QU, UK.

## Abstract

Extracellular vesicles (EVs) have long been understood to be important mediators of cell-to-cell communication and may lead to the molecular aftermath and exacerbation of brain injuries such stroke. This study explored how the source of the EVs influenced their characteristics and the effect these differences had on naïve brain tissue. EVs were isolated from animals post-stroke in the acute or chronic stages of recovery in animals with and without reperfusion, and from a model of systemic inflammation (i.p. lipopolysaccharide). The data show that neither stroke nor inflammation significantly increase EV numbers compared to sham or naïve animals. Post-stroke EVs exhibited a panel of different platelet and inflammatory markers, when compared to EVs derived from a model of inflammation, reflecting differences between stroke and systemic immune activation. When injected into the brain, both stroke-derived and inflammation-derived EVs induced expression of pro-inflammatory cytokine gene expression, suggesting a potential role in neuroinflammation. However, there was a lack of distinct glial and astrocyte reactivity in response to any EVs, despite robust changes in ICAM reactivity. The findings here underscore the complexity of EV roles in pathophysiology and highlight the need for improved EV isolation methods. With further longitudinal studies we may be able to more accurately determine how the context of the injury (reperfusion vs no reperfusion vs inflammation) might contribute to the EV populations and their function. Understanding more about EVs in different contexts will improve our ability to use EVs as biomarkers, but also our capacity to interfere with EV biology as a novel therapeutic approach.
