## Supplemental File SF1 for "Differential effects of ischemia and inflammation on plasma-derived extracellular vesicle characteristics and function"

### Sheet: Sheet1
Tube Name:	Sample ID:	Volume(μL):	All Events Median APC-A	Background Median APC-A	MacsPlexBeads Median APC-A	P1 Median APC-A	P2 Median APC-A	P3 Median APC-A	P4 Median APC-A	P5 Median APC-A	P6 Median APC-A	P7 Median APC-A	P8 Median APC-A	P9 Median APC-A	P10 Median APC-A	P11 Median APC-A	P12 Median APC-A	P13 Median APC-A	P14 Median APC-A	P15 Median APC-A	P16 Median APC-A	P17 Median APC-A	P18 Median APC-A	P19 Median APC-A	P20 Median APC-A	P21 Median APC-A	P22 Median APC-A	P23 Median APC-A	P24 Median APC-A	P25 Median APC-A	P26 Median APC-A	P27 Median APC-A	P28 Median APC-A	P29 Median APC-A	P30 Median APC-A	P31 Median APC-A	P32 Median APC-A	P33 Median APC-A	P34 Median APC-A	P35 Median APC-A	P36 Median APC-A	P37 Median APC-A	P38 Median APC-A	P39 Median APC-A
						CD19	CD105	CD140a	CD40	CD41	Prominin-1	CD4	CD49b	CD49e	CD63	CD146	CD326	CD31	CD3	MHC Class II	CD25	MHCI	AN2	CD44	CD45	EphA2	CD8a	CD11b	CD205	CD81	CD86	rat IgG1	CD115	CD2	CD9	CD11c	CD24	CD69	CD20	CD66a	CD62P	CD61	CD29	REA control
01-Setup Beads-H12		150.8	70.1	23.5	76.5	71.8	52	70.7	84.7	89.4	107.8	69.2	84.7	53.5	92.1	95	80.7	94.8	68.6	54.5	50.8	94.1	82.4	94.4	115.1	102.5	60.2	75.6	70.9	58	84.8	86.2	97.8	83.7	67.3	78.7	53	93.8	74.7	96.1	55.4	63.5	73.7	83.5
01-PBS 1-A1		23.7	74.8	-0.5	####	####	####	####	####	####	####	####	####	####	####	####	####	####	####	####	####	####	####	####	####	####	####	####	####	####	####	####	####	####	####	####	####	####	####	####	####	####	####	####
01-2-B1		116	296	201	233.3	93.6	98.4	130.5	366.9	6087.8	133.9	112.9	3670.3	442.1	110.6	124.8	124.6	1055.9	124.3	149.5	70	603.2	123.3	1957.3	469.5	153.4	95.1	75.2	83.6	1312.9	116.2	80.3	131.1	82.9	4560.4	88.2	148.3	133.3	117.7	465.9	1737.7	7543.6	2202.9	105.7
01-4-C1		74.3	202.3	691.5	132.8	61.1	68.7	89.7	179.1	327.9	97.1	75.3	181.3	138.9	108.4	137.5	87.6	193.6	117.2	91.7	84.1	143.3	99.9	215.8	170.7	139.7	141.7	103.8	114.4	243.9	57.4	107.9	101.5	112.3	428.4	83.6	105.4	103.1	129.5	95.1	96.4	312	215.3	87.4
01-2A-B2		108.7	333.2	808.1	236.1	83.8	92.5	91.8	356	5794.5	102.3	84.6	3270.9	392.8	121	114	100.2	970.5	95.7	119.4	76.3	539.6	101.6	1715.9	472.8	129.9	75.2	112.8	63.3	1259.6	105.6	90.6	114.4	106	4906.6	103.6	174.4	99.9	136.5	467.4	1698.8	7488.4	2008.3	104.8
01-4A-C2		58	186.1	273.1	128.6	76.9	65.9	156.1	180.4	295.3	132.4	79.7	170	85.1	94.3	116.1	122.9	194.7	121.2	86.7	92.8	150.1	117.1	169.1	171.1	135.9	75.9	91.3	121	186.9	73.9	90.9	108.7	65.3	424.6	85.4	112.9	82.8	201.9	114.8	143.3	385.1	145.3	121.5
01-5-D1		77.3	253.9	276.7	184.6	109.8	109.2	129.5	633	3119.3	113.6	76.4	2074	442.3	70.2	102.5	89.1	675.8	86.3	75.6	72.4	483.8	75.7	1462.2	280.2	114.4	110.3	92.7	93.6	568.4	80.8	74.3	99.7	84	2472.2	78.7	74.4	75.7	118.1	248.9	369.6	4204.6	1348.8	78
01-5A-D2		104.4	286.2	698.9	191.9	101.1	133.4	111.3	389.2	1995.7	108	109.7	1262.9	340.5	98.4	148.4	105.3	508.8	110.4	70.7	84.9	362.3	104.2	905.7	264.3	152.1	104.2	124.5	117.6	419	61.8	86.6	119.2	55.3	1532.4	75.6	132.4	116.9	164.8	259.4	251.3	2922.5	872.7	133.3
01-6-E1		65	169.3	417.2	92.8	74.5	69.1	77.6	126.6	175	91.6	57.8	114.1	80	50.8	91.3	61.8	139.3	77.6	83.9	50.7	90.7	81.2	142.2	129.6	92.9	53	61.1	69.6	106.6	84.5	65	72.1	35.9	180.5	55.6	67.8	72.2	150.9	135.8	115	280.2	136.3	31.6
01-6A-E2		67.3	190.4	453.9	113.8	100	73.8	132.7	133.7	231.6	93.4	86.6	154.7	78	84.9	98.6	89.3	129.7	131.6	76.4	89.7	107	93.3	200.4	206.1	167	52.2	75.3	60.3	139.8	36.5	82.8	82.4	72.7	280.8	99.6	86	134.8	205	98.8	110.1	320.1	118.4	91.6
01-17-F1		79.2	210.5	505.6	141.2	75.5	100.5	81.9	207.2	645.9	134.3	82.2	470.3	104.8	48.8	81.6	107.3	296.1	85.8	72.9	68.9	150.2	73.4	328.2	131.8	136.4	74.9	51.8	75.3	296.9	67.6	80.9	97.9	70.1	910.4	90	56.3	111.3	86.2	181.4	205.8	1102.6	354.5	84.3
01-17A-F2		116	187.8	663.8	117.9	90.5	108.9	46.1	132.9	348.1	105.9	87.2	236	85.6	102.1	85.6	68.7	188.5	80.6	66.6	86.5	123.5	86.5	270.9	159.4	123.3	54.6	46.4	103.4	207	62	61.1	80.2	72.1	439	83.4	60.1	122.1	130.3	84.9	131.9	500	215.7	66.8
01-21-G1		116.2	182.2	397.2	126.1	78.2	63.7	64.1	145.2	328.6	99.3	110.6	155.1	88.3	81	118.6	90.6	192.6	104.1	92.1	47.1	130.5	114.1	188.6	158.2	107.8	115.9	73.1	41.1	165.1	57.8	86.3	134.3	81.9	399.3	92	98	124.2	124.4	104.8	187.2	556.9	170.6	85.6
01-21A-G2		116	161.8	598.6	109	106.3	64.6	123.3	141.4	225.9	85.9	84.5	132.2	80.7	88.8	133.9	70.9	112.9	90.3	63	78.6	109.5	89.3	182.9	159.5	146.3	78.4	66.5	44.4	100.6	126.5	87.5	108.5	65.3	200.3	81	77.9	106.9	111.9	122.9	141.4	285.6	111.8	66.6
01-22-H1		88.5	252.5	432.4	168.6	92.3	65.3	96.3	543.4	2368.8	111.3	82.9	1392.6	266	91.5	93.5	126	552.9	70.3	101.6	54.5	477.7	91.3	970.9	294.7	108.1	55.6	88.4	61	623.2	89.4	79.2	98.7	90.8	2385.6	82.1	105.4	81.1	140.9	325.1	398.8	3163.1	1068.8	88.9
01-22A-H2		50.5	232.5	452.2	156.6	84.5	105.6	92.8	236.3	1541	134.4	96.8	828.7	194	72.8	120.1	74.3	398.7	67.1	93.3	88.4	363.2	74.4	812.3	254.6	101.3	93.6	81.8	115.3	452.4	55.8	75.9	104.9	98.8	1348.8	98.9	121.1	89.7	146.5	265.5	259	2095.4	711	108.7
01-24-A3		80.2	226.9	336.3	155.2	116.5	110.6	98.8	138.7	788.5	130.3	106.1	405.5	140.8	102.2	108.8	125.4	257	97.7	81.3	120.1	166.4	96.6	292.6	191.3	154.5	64.1	91.3	101.5	258.3	68.5	98.5	96.9	80.8	670.5	89	160.5	87.2	151.8	142	198.3	925.5	276.8	91.8
01-24A-A4		57.2	191	397.3	133.3	84.5	81.2	85.8	118.9	631.6	95.8	84	308.2	85.1	76.7	126.9	99.4	188.6	110.2	89.6	84.8	160.8	98	268.8	193.7	111.8	107.5	63.1	70.7	235.4	61.1	68	83.7	42.7	534.2	104.6	121.4	93.9	136.8	102.1	156.3	701.4	250.8	87.2
01-28-B3		88.5	207	732.5	135.9	71.4	98.2	96	173.4	644.1	113.2	78.3	253.4	113.4	78.1	98	71.9	171	122.2	74.7	48.1	120.3	107.9	286.5	176.9	120.9	86.7	87.4	74.4	231.3	62.5	67.2	97.7	71.4	527.8	81.4	114.4	84.3	141.6	137.2	151.5	759.9	266.9	78.8
01-28A-B4		79	188.6	836.6	123	45.1	59.8	97.3	143.2	507.1	113.9	86.4	197.9	66.1	62.1	115.9	91.2	158.3	108.2	66.2	69.5	148.5	69.7	241	169.4	95.4	36.5	88.4	67.4	194.4	89.2	97.5	79.4	49	426.4	39.5	100.2	82	110.6	95.4	157.2	621.2	212.6	92.7
01-35-C3		99.9	281	768.6	202.1	69.4	119.1	107.1	182.8	1836.4	122.3	64.1	916.8	208.2	100.4	126	101.6	426.6	134.8	112.7	89.6	204.9	92.1	562.4	260.5	191.4	95.9	108.9	87.7	917.8	59.1	81.4	151	55.2	2290.4	92.1	145.1	177.6	118.5	393.1	609.3	2522.8	584.3	92.3
01-35A-C4		84.1	248.3	1733	189.9	95.3	142.2	105.2	158.6	1823.8	112.7	63.1	868.4	241.3	86.8	103.3	64.3	391.8	134.6	97.9	83.9	191.7	103.7	477.2	213.1	137	80.3	135.7	96.9	970.3	80.8	85.7	109.4	64.6	2212.5	85.9	110.4	112.8	129.9	383.5	518.7	2437.6	514.2	115.2
01-46-D3		48.2	248.2	605.1	175.8	55	134.9	109.6	167.6	1562.1	128.1	93.8	808.8	136.5	84.3	94.3	72.1	424.3	119.4	122.9	86.2	338.3	86	591.1	294.1	187.3	75.4	79.3	89.1	513.5	57.9	77.8	77.8	98.1	1398.6	81	96.8	112.3	147.4	325.6	455.8	1630.8	827.8	64.9
01-46A-D4		70.9	251.6	692.7	177.4	53.7	123.6	102.6	165.5	1744.3	97.1	61.7	857.3	167.8	78	108.3	92.6	465	98.1	102.6	76.7	390.9	99.9	638.7	250.6	140.4	92.9	85.4	88.5	535.8	90.9	81.4	89.4	93.5	1462.3	99.6	107.6	103.1	136.6	319.6	403.2	1663.2	833.4	112
01-51-E3		96.7	202.1	924.7	124.1	71.1	57.8	184.7	110	155.4	71.7	103.1	113.6	103.8	106.6	105.4	73.9	195.1	159.4	127.1	104.2	96.6	180.1	119.6	189.8	152.7	116.2	132.3	158.5	113.6	137.1	83.9	156.4	74.6	219.3	155.1	139.8	160.4	172.2	101.6	122.6	204.5	126.9	115.4
01-51A-E4		86.8	175.8	1161.7	99.9	100.5	70.9	104.2	94	145.6	92.9	81.3	90.7	64.3	86.1	87.3	102.6	143.4	102.1	58.5	66	87.2	128.5	118.9	127.8	140.3	69.7	103.5	78.6	125.9	65.6	62.1	99.4	97.7	160	100	109.7	127.4	148.5	64.8	95.6	152.7	90.2	79.9
01-52-F3		83.8	298.1	545	212.1	73.5	144.9	134.4	341.2	3318.8	134.6	83.8	1191.1	280.7	113.2	139.5	108	609	152.6	95.2	58.2	574.1	95.9	1051.1	388.2	195.8	83.7	100	89.4	3031.2	74	81.7	144.7	87.8	5919.3	74.3	197.4	92.7	94.2	237	253.9	4797.3	727.7	112.5
01-52A-F4		116.4	256.6	342.2	183.6	83.6	131.1	46.1	253.1	2742.8	128.4	64.6	944.4	247	99.4	120.2	59.2	407.7	113.7	95.3	96.5	477.6	73.2	878	273	97.4	73.3	62.2	58.3	2259.4	112.2	56.3	132.2	100.2	4689.6	86.6	138.1	88.7	110.8	227.4	177	3489.2	615.2	96.7
01-56-G3		77.6	301.8	497.8	218.1	115.5	114.8	146.1	423.5	2352.6	99.6	114.3	1649.5	254.5	99.3	118.4	98.8	635.4	116.8	120.9	95.8	490.5	108.6	1091.9	385.8	196.3	129.3	125.4	103.5	861.2	39.9	82.1	144.4	69.6	2581.3	93.8	156.8	128.9	180.5	392	585.9	2932.8	1289.9	128.6
01-56A-G4		68.4	286.1	587.8	203.1	152.2	112.6	132.2	327	2322	109	61.4	1349.1	272.7	95.9	116.7	52.8	558.2	125.9	132.4	84.1	469.2	104.4	968.1	411.3	143.3	76.4	80.3	98.9	823.3	57.3	102.2	145.8	80.4	2664.2	104.3	124.6	92.3	105.9	458.1	613	2981.9	1147.9	83.5
01-57-H3		86.1	212.6	1143.4	133.7	82.4	71.6	106.1	178.8	580.9	65.8	97.3	244.8	68.8	97.6	117.1	66.6	188.5	137.9	84.1	62.6	121.2	98.3	326.7	155.3	110.4	70.8	92.6	51.7	249.7	84.7	84.1	111.9	76.4	560.3	77.1	125.8	100	56.2	119.9	107.4	689.7	266.1	91.1
01-57A-H4		79.9	192.4	383.2	119.4	62.9	82.8	90.3	146.6	487.9	96.7	70.2	213.5	72.1	81.6	84.4	112	189.6	104.5	81.7	68.8	92.1	103.6	303	148.6	97.2	65.6	49	88.9	204.1	25.4	70.7	102.4	62.7	546.5	92.6	95	64.6	103.8	94.8	124.4	747.4	205.8	75
01-58-A5		88.1	211.6	1057.9	153.1	75.6	101.3	80.7	187	643.2	97.4	73.7	280.8	113.5	88.3	121	82.3	201.6	134.7	121.7	89.3	144.1	116.1	335.9	224.1	132.6	87.7	54.4	78.1	311.7	77.8	85.5	113.2	102.1	791.4	92.6	117.6	101.7	127.8	142.5	300.6	1120.8	304.5	82.3
01-58A-A6		94.7	182.3	566.5	125.6	71.5	53.7	98.3	122.3	316.4	84.4	92.3	168.8	49.5	109	117.8	64.3	140.2	120.5	98.5	79.8	141.9	87.1	203.7	152.1	124.4	90.3	64.3	83.5	199.1	87.2	95.6	87.2	107.9	362.6	121.7	122.2	112.4	132	96.5	144.3	436.9	172.9	119.6
01-LPS1-B5		64.8	257.7	689.8	178.8	72.1	105.3	93.2	130.2	1536.8	90.8	84.3	462.6	211.9	89	142.6	101.3	360.5	86.5	124.1	62	183.9	100.5	506.1	183.7	167.1	99.2	116.4	82.8	640.6	54.5	94.6	119.8	75.6	1886.2	93.8	119.2	158.9	111.8	210.9	228.2	2003	433.2	99.9
01-LPS1A-B6		67.1	222.6	530.4	153.4	55	88.9	102.2	129.5	1425.7	89.1	76	402.5	174	61.6	124.2	43.9	283.6	86.5	124.4	75.3	142.4	81.7	472.9	170.8	139.6	68.2	102.1	92.7	621.8	51.4	80.8	110.3	65.1	1785.7	76.5	115	72.3	100.3	180.2	221.5	1856.6	418	84.9
01-LPS2-C5		73.7	226.5	650	168.9	60.8	104.8	101.1	128.2	1473.9	127.4	84.5	446.7	167.8	83.6	113.2	62.9	361	141.9	116.3	91.9	190.7	95.1	431.4	190.4	160.6	96.5	98.9	44.5	641.9	83.5	65.6	125.6	48	1829.6	105.7	123.1	120.6	111.1	203.6	194.6	1888.8	396.3	54.1
01-LPS2A-C6		38.6	214.3	317.3	154.1	91.4	62	125	136.8	1276.6	110.1	67.4	343.9	139.3	82.6	104.7	139.3	237.4	150.4	95.3	90.8	142.7	91.8	412.3	195.1	102	71.4	99.3	110.4	546	56.1	81	120.2	84.7	1722.8	84	122.1	79.4	100.3	190.2	186.7	1561.5	336.8	107.2
01-5_8-D5		87.3	157.8	366.1	94.9	72.4	72.6	78.6	84.4	115.7	78.3	91.5	62.9	84.4	76.4	114	108.8	103.9	116.1	83.8	51.5	64.9	91.4	111.9	186.5	106.5	76.9	91.8	97.9	146.6	71.6	80.3	116.8	73.6	191.4	92	93.3	78.4	121.1	101.5	91.9	149.7	70.4	81.7
01-5_8A-D6		81.4	158.9	374.9	88.1	79.2	51.3	64.6	83.8	102.1	56.6	52.1	77.7	85.1	103	74.7	104.3	103.4	79.9	69.8	89.5	78.1	100.9	79.2	174.6	108.5	66.7	57.5	83.4	126.5	73.8	106.7	99.6	68.5	165.1	86.5	39.3	103.2	101.7	65.2	66.3	104.1	98.3	56
01-9_12-E5		70.5	194.7	398.5	132.1	88	74.1	94.9	81	841	110.6	77.7	302.3	172.3	84.3	113.9	83.7	198.4	64.2	105	76.4	104.9	104.6	138.8	92.8	85.3	67.6	91.4	91.1	771.3	80.3	96.6	75.2	49.3	1772.8	59.9	126.3	114.9	132.3	112.6	103.3	994.8	168.8	101.9
01-9_12A-E6		77	183.8	357.4	113.1	75.8	42.4	65.9	91.2	722.3	97.3	43.7	225.5	138	71	120.9	89.6	136.6	74.6	94.8	83.4	80.9	66.3	116.8	114.8	108.6	71.4	39.2	83.7	633.5	64.4	79.2	127.8	88.5	1412.9	31.9	99	72	78.8	44	94.8	868.6	113.9	68.2
01-PBS With Beads-F5		66.3	180.8	488.4	111.9	68.7	76.8	191.8	105.6	103.6	155.1	110.4	89.5	77	124.7	138.6	128.4	140.9	135.2	71.2	87	95.3	104.8	153.1	289.3	178.3	109.9	121.2	121.1	112.7	78.4	72.2	74.5	97.8	110.6	96.7	132.5	130	198.9	83.5	88.1	139.9	67.3	68.9
01-PBS With Beads A-F6		69.9	171.3	544	88.1	64.9	65.3	117.1	97.1	93.1	109.6	94.3	59.6	68.5	47.5	104.5	101.8	124.3	148	70.9	65.7	76.2	58.7	108.7	211.4	90.9	97.6	79.7	64.7	95.3	62.1	75.1	75.6	52.4	123.9	94.2	104.3	105.3	154	94.1	51.9	129.5	73.5	73.3
01-Buffer-G5		116.1	168.4	48.3	121.8	-140.7	109.4	-58.9	16.8	3249.9	121.8	####	1643.4	####	56.3	256	####	####	-61.2	122.7	####	####	-21.6	-92.5	-45.6	####	-89.7	234.5	199.2	####	36.6	137.7	208.8	90.9	####	####	23.1	1.3	####	####	519.2	####	####	####
01-Buffer A-G6		116.3	162.2	82.5	73.4	####	####	####	####	####	####	####	####	####	####	####	####	####	####	####	####	####	####	####	####	####	####	####	####	####	####	####	####	####	####	-158.9	####	####	####	####	####	####	####	####
01-EVs No Dye-H5		106.7	58.2	68.1	39.2	25	16.9	46.3	48.7	73.2	52.9	44.1	15.1	22.3	47.2	66.5	51.2	38.2	56.9	24.8	34.5	48.9	23.7	59.4	59.8	57.1	48.3	30.7	-5.1	46.1	50.6	42.5	44.7	16.6	-0.5	51.2	34.7	42.5	40.3	50	30.1	33.8	-8.1	13.9
01-EVs No Dye A-H6		75.5	82.4	115.4	45	27.1	43.8	35.2	47	66.9	67.8	47.3	37.9	32	61.5	76.4	63.3	71.9	58	37.8	16	65.2	20.9	61	76.8	64.5	8.9	35	31.8	25.8	63	62.1	84.2	33.8	-16.3	34.1	24.7	55.1	30.3	25.5	15.2	34.4	37.5	50.4
01-LPS3-A7		79.7	70.3	116.9	51.5	48.6	59.9	28.5	66.6	118.8	58	40.6	22.6	34.1	31.6	32.9	66.7	72.1	11.2	45.3	54.2	74.3	48.7	82.3	52.9	75.2	54.8	15.1	33.2	48	49.9	51.9	87.8	38.7	69.6	16.8	53.3	42.2	41	27.3	30.2	131.1	57.6	51.2
01-LPS3A-A8		98.5	242.9	744.3	171.4	91.2	79.9	124.8	124.1	1624.1	109.2	61.5	415.1	194.3	62.6	146.8	82.1	366.3	105.3	109.7	70.5	186.1	82.4	505.1	215.3	171.2	98.6	134.1	89.7	674.6	55.6	106.1	98.8	96.9	1934.3	64.1	150.9	95.4	98.5	184.3	186	2097.1	439.1	89.7
01-PBS-B7		116.1	51.9	####	112.6	-434.3	####	####	####	####	####	####	####	####	69	-203.7	####	####	####	####	96	-171.3	-83.5	-68.2	622.7	184.1	120.3	514.1	####	####	####	####	####	####	####	457.7	####	####	####	148.2	317.3	####	####	####
01-PBSA-B8		116.1	-11.3	70.3	-59.3	####	####	####	####	####	####	####	####	####	####	####	####	####	####	####	####	####	####	####	####	####	####	####	-328.9	####	####	####	####	####	####	####	####	####	####	####	####	####	####	####
